# Crowd-sourced observations of a polyphagous moth reveal evidence of allochronic speciation varying along a latitudinal gradient

**DOI:** 10.1101/2021.11.13.467162

**Authors:** Emily N. Black, Jarrett D. Blair, Karin R.L. van der Burg, Katie E. Marshall

**Affiliations:** Department of Zoology, University of British Columbia, Vancouver, British Columbia, Canada

**Author notes:** Corresponding author: Dr. Katie Marshall.

**Keywords:** allochronic speciation, citizen science, *Hyphantria cunea*, latitudinal biodiversity gradient, Lepidoptera, macroecology, temporal niche

## Abstract

1. Allochronic speciation, where reproductive isolation between populations of a species is facilitated by a difference in reproductive timing, depends on abiotic factors such as seasonality and biotic factors such as diapause intensity. These factors are strongly influenced by latitudinal trends in climate, so we hypothesized that there is a relationship between latitude and divergence among populations separated by life history timing.
2. *Hyphantria cunea* (the fall webworm), a Lepidopteran defoliator with red and black colour morphs, is hypothesized to be undergoing an incipient allochronic speciation. However, given their broad geographic range, the strength of allochronic speciation may vary across latitude. We annotated >11,000 crowd-sourced observations of fall webworm to model geographic distribution, phenology, and differences in colour phenotype between morphs across North America.
3. We found that red and black morph life history timing differs across North America, and the phenology of morphs diverges more in warmer climates at lower latitudes. We also found some evidence that the colour phenotype of morphs also diverges at lower latitudes, suggesting reduced gene flow between colour morphs.
4. Our results demonstrate that seasonality in lower latitudes may increase the strength of allochronic speciation in insects, and that the strength of sympatric speciation can vary along a latitudinal gradient. This has implications for our understanding of broad-scale speciation events and trends in global biodiversity.
