## Supplemental Table 1 for "Crowd-sourced observations of a polyphagous moth reveal evidence of allochronic speciation varying along a latitudinal gradient"

Variable	Value
GreenMean	-2.60731634
RedMean	1.750011244
RedSD	-0.965145048
BlueMax	0.796164899
RedMin	0.728199572
GreenMax	-0.718243965
BlueSD	0.656007837
BlueSkew	-0.654377938
RedSkew	0.63882317
GreenKurt	0.512545248
RedKurt	-0.334101193
GreenMin	-0.319196192
RedMax	0.300597153
GreenSkew	0.163374058
BlueMin	-0.111995719
BlueKurt	-0.103895617
GreenSD	0.08911059
BlueMean	0.077523108
